# StarCrew: A pipeline for exploratory analysis of *Starship* cargo

**DOI:** 10.64898/2026.11.19.767472

**Authors:** Andres Felipe Lizcano-Salas, Martin Ryberg, Aaron A. Vogan

## Abstract

**Background:** *Starships* are giant cargo-mobilizing mobile elements within the fungal subphylum Pezizomycotina that harbor diverse gene content, including genes for virulence and heavy metal resistance. Although *Starship* elements carry a vast array of cargo genes, the overall composition and function of this cargo remain largely uncharacterized for most elements. While existing bioinformatic tools have been designed for the identification of these elements, a gap remains in tools for characterizing their gene content while accounting for its specific characteristics.

**Results:** To address the gap in gene content analysis of *Starships*, we present StarCrew, a bash- based pipeline designed for systematically characterizing the cargo gene diversity and turnover within *Starship* elements. We demonstrate that StarCrew robustly handles datasets of varying diversity, providing the capacity to cluster elements based on collinear regions, identify nested insertion events, perform element classification, and highlight overrepresented genes within a dataset. Additionally, StarCrew serves as a diagnostic tool to flag elements requiring boundary curation. We found that the accuracy of the pipeline was sensitive to the quality of input gene models and the precision of initial element boundaries delineation. Demonstrating its utility, we identified a putative pseudokinase as a new conserved protein distributed across *Starships*.

**Conclusions:** StarCrew provides a practical and versatile resource for the continuous exploration of *Starship* gene content, designed to adapt alongside our expanding understanding of these mobile elements. Finally, we propose a complementary system to group elements with potential shared beneficial traits, based on collinear blocks, called Functional Constellations.
