## Supplementary material for "StarCrew: A pipeline for exploratory analysis of *Starship* cargo": Supplemetary_information_file: Supplementary_table.xlsx

### Sheet: Table S1
Table S1. Metadata of benchmark dataset from gene resistance cluster
Element ID	StarCrew ID	Set	Species	Strain	Genome Source	Assembly accession
aspasp11_s00573	aspasp11s00573	arsenic cluster	Aspergillus sp.	JS3-R5	NCBI	GCA_019775315.1
aspfum3_s01168	aspfum3s01168	arsenic cluster	Aspergillus fumigatus	Af293	JGI	Aspfu1
aspfum3_s01174	aspfum3s01174	arsenic cluster	Aspergillus fumigatus	Af293	JGI	Aspfu1
aspfum5_s01198	aspfum5s01198	arsenic cluster	Aspergillus fumigatus	Af293	NCBI	GCF_000002655.1
aspfum5_s01204	aspfum5s01204	arsenic cluster	Aspergillus fumigatus	Af293	NCBI	GCF_000002655.1
aspfum6_s01223	aspfum6s01223	arsenic cluster	Aspergillus fumigatus	A1163	NCBI	GCA_000150145.1
aspnid3_s01917	aspnid3s01917	arsenic cluster	Aspergillus nidulans	SP-2605-48	NCBI	GCA_011074995.1
aspsyd1_s02595	aspsyd1s02595	arsenic cluster	Aspegillus sydowii	CBS593.65	JGI	Aspsy1
aspsyd2_s02602	aspsyd2s02602	arsenic cluster	Aspegillus sydowii	CBS593.65	NCBI	GCA_001890705.1
aspung2_s02900	aspung2s02900	arsenic cluster	Aspergillus unguis	IIF6SW-F2	NCBI	GCA_015586375.1
aspung3_s02905	aspung3s02905	arsenic cluster	Aspergillus unguis	F6_8S_P_4A	NCBI	GCA_018408605.1
aspung4_s02912	aspung4s02912	arsenic cluster	Aspergillus unguis	F6_8S_P_2A	NCBI	GCA_018408615.1
HEPHAESTUS	HEPHAESTUS	arsenic cluster	Paecilomyces variotii	CBS 144490	JGI	Paevar_HGY_1
Aspfum_AFUA_1G16170	00000	arsenic cluster	Aspergillus fumigatus	Af293	NCBI	GCF_000002655
Aspfum_AFUA_5G15040	00001	arsenic cluster	Aspergillus fumigatus	Af293	NCBI	GCF_000002655
Aspfum_AFUB_079160	00002	arsenic cluster	Aspergillus fumigatus	A1163	NCBI	GCA_000150145.1
Aspsyd_ASPSYDRAFT_65810	00003	arsenic cluster	Aspergillus sydowii	CBS593.65	NCBI	GCF_001890705.1
Chrysaor_Paevar	ChrysaorPaevar	ssf cluster	Paecilomyces variotti	FRR2889	NCBI	GCA_029606125.1
Prometheus_Spisp	PrometheusSpisp	ssf cluster	Spiromastigoides sp.	SCSIO F190	NCBI	GCA_014805645.1
Prometheus_Paevar	00004	ssf cluster	Paecilomyces variotii	IMV00236	NCBI	GCA_001931875.2
Prometheus_Aspcib	00005	ssf cluster	Aspergillus cibarius	DTO197-D3	jgi	Aspcib1
Mithridate_Pchr_HKF42	00006	ssf cluster	Penicillium chrysogenum	HKF42	NCBI	GCA_002080375.1
Mithridate_Anid	MithridateAnid	ssf cluster	Aspergillus nidulans	SP-2605-48	NCBI	GCA_011074995.1
Mithridate_Aspsub	00007	ssf cluster	Aspergillus subversicolor	IBT 32280	jgi	Aspesubv1
SSA003142%aspfum17_s01338	00008	Random starbase	Aspergillus fumigatus	CAPA C	NCBI	GCA_015572025.1
SSA002887%aspcri3_s00925	00009	Random starbase	Aspergillus cristatus	GZAAS20.1005	NCBI	GCA_001717485.1
SSA003671%fusasi2_s04970	0000a	Random starbase	Fusarium asiaticum	NRRL6101	NCBI	GCA_001717845.1
SSA003693%aspory1_s02139	0000b	Random starbase	Aspergillus oryzae	RIB40	JGI	Aspor1
SSA003957%aspfum112_e02302	0000c	Random starbase	Aspergillus fumigatus	NRZ-2017-039	NCBI	GCA_020500935.1
SSA003965%aspfum115_e02334	0000d	Random starbase	Aspergillus fumigatus	B-1-46-5	NCBI	GCA_020500975.1
SSA001926%JN10_e05265	0000e	Random starbase	Aspergillus fumigatus	JN10	N/A	10.5281/zenodo.5775265
SSA003932%SF1S5_s05423	0000f	Random starbase	Aspergillus fumigatus	SF1S5	N/A	10.5281/zenodo.5775265
SSA002563%Gt-23d_s00102	0000g	Random starbase	Gaeumannomyces tritici	Gt-23d	NCBI	GCA_051938735.1
SSA002181%fillin_00698	0000h	Random starbase	Unknown	Unknown	Unknown	Unknown
SSA003976%fillin_00756	0000i	Random starbase	Unknown	Unknown	Unknown	Unknown
SSA002879%fillin_00766	0000j	Random starbase	Unknown	Unknown	Unknown	Unknown
SSA002893%fillin_00886	0000k	Random starbase	Unknown	Unknown	Unknown	Unknown
SSA003030%fillin_01328	0000l	Random starbase	Aspergillus niger	Unknown	Unknown	Unknown
SSA003134%fillin_01650	0000m	Random starbase	Aspergillus sydowii	CBS593.65	JGI	Aspsy1
Typhon	Typhon	ssf cluster	Penicillium rudallense	IBT35674x	NCBI	GCA_028828895.1
Penicillium_citrinum_strain_NRRL_756_hephaestus	0000n	arsenic cluster	Penicillium citrinum	NRRL756	NCBI	GCA_027569755.1
Paecilomyces_variotii_strain_FRR_3823_hephaestus	0000o	arsenic cluster	Paecilomyces variotii	FRR3823	NCBI	GCA_029606135.1
Paecilomyces_variotii_strain_FRR_1658_hephaestus	0000p	arsenic cluster	Paecilomyces variotii	FRR1658	NCBI	GCA_029606105.1
Paecilomyces_paravariotii_strain_FRR_5287_hephaestus	0000q	arsenic cluster	Paecilomyces paravariotii	FRR 5287	NCBI	GCA_029606115.1
Aspergillus_sp_MCCF_102_hephaestus	0000r	arsenic cluster	Paecilomyces lecythidis	MCCF102	NCBI	GCA_018167545.1
hephaestus-CBS144490_s00005_CBS144490_scaffold4	0000s	arsenic cluster	Paecilomyces variotii	CBS14490	NCBI	GCA_004015385.1
Penicillium_chermesinum_strain_IBT_22717	0000t	arsenic cluster	Penicillium chermesium	IBT-22717	NCBI	GCA_028828985.1

### Sheet: Table S2
Table S2. Network metrics of Aspergillus fumigatus haplotypes across StarCrew benchmark tests.
Test	Haplotype	No. of nodes	No. of edges	Edges weight (mean ± sd)	No. of connected components	Density	Transitivity
default	Gnosis h1	163	12174	69,566 ± 15,701	1	0.922	0.97
	Gnosis h2	6	12	58,159 ± 10,072	1	0.8	0.846
	Janus h1	11	51	75,538 ± 10,599	1	0.927	0.93
	Janus h2	46	519	50,780 ± 20,028	1	0.501	0.811
	Janus h3	3	2	78,41 ± 4,822	1	0.667	N/A
	Janus h4	N/A	N/A	N/A	N/A	N/A	N/A
	Janus h5	N/A	N/A	N/A	N/A	N/A	N/A
	Lamia h1	24	117	77,766 ± 16,136	1	0.424	0.677
	Lamia h2	10	35	74,887 ± 11,413	1	0.778	0.836
	Lamia h3	8	16	51,812 ± 16,297	2	0.571	0.923
	Lamia h4	10	29	53,484 ± 20,687	2	0.644	0.96
	Logos h1	24	212	71,508 ± 16,611	1	0.768	0.909
	Logos h2	4	6	66,998 ± 11,912	1	1	1
	Nebuchadnezzar h1	22	188	77,252 ± 16,841	1	0.814	0.909
	Nebuchadnezzar h2	5	10	74,952 ± 9,765	1	1	1
	Osiris h1	6	15	83,603 ± 9,464	1	1	1
	Osiris h2	11	38	55,807 ± 22,296	1	0.691	0.83
	Osiris h3	52	589	66,872 ± 19,740	2	0.444	0.907
	Osiris h4	186	9454	81,893 ± 14,116	1	0.549	0.884
	Tardis h1	142	9620	71,655 ± 15,878	1	0.961	0.982
a3e2FB	Gnosis h1	193	17183	60,808 ± 21,349	1	0.927	0.97
	Gnosis h2	6	15	51,615 ± 16,246	1	1	1
	Janus h1	20	116	60,092 ± 19,231	2	0.611	0.914
	Janus h2	51	719	46,884 ± 20,936	1	0.564	0.867
	Janus h3	5	4	82,388 ± 12,361	2	0.4	1
	Janus h4	9	28	89,785 ± 7,186	2	0.778	1
	Janus h5	1	0	N/A	1	N/A	N/A
	Lamia h1	28	322	62,417 ± 18,592	1	0.852	0.932
	Lamia h2	12	63	65,165 ± 15,270	1	0.955	0.955
	Lamia h3	9	32	41,489 ± 20,988	1	0.889	0.921
	Lamia h4	12	52	40,188 ± 24,048	1	0.788	0.923
	Logos h1	26	325	62,101 ± 20,359	1	1	1
	Logos h2	18	79	69,419 ± 26,917	1	0.516	0.87
	Nebuchadnezzar h1	22	229	70,532 ± 21,209	1	0.991	0.992
	Nebuchadnezzar h2	6	15	67,897 ± 13,995	1	1	1
	Osiris h1	10	44	66,767 ± 20,008	1	0.978	0.977
	Osiris h2	11	55	52,630 ± 21,314	1	1	1
	Osiris h3	55	1431	51,122 ± 22,914	1	0.964	0.977
	Osiris h4	226	24766	68,783 ± 17,824	1	0.974	0.986
	Tardis h1	150	10935	66,842 ± 20,240	1	0.979	0.987
a3e2FM	Gnosis h1	193	17183	66,808 ± 21,349	1	0.927	0.97
	Gnosis h2	6	15	51,615 ± 16,246	1	1	1
	Janus h1	20	116	60,092 ± 19,231	2	0.611	0.914
	Janus h2	51	737	46,109 ± 21,262	1	0.578	0.858
	Janus h3	5	4	82,388 ± 12,361	2	0.4	1
	Janus h4	9	28	89,785 ± 7,186	2	0.778	1
	Janus h5	1	0	N/A	1	N/A	N/A
	Lamia h1	28	322	62,417 ± 18,592	1	0.852	0.9322
	Lamia h2	12	63	65,165 ± 15,270	1	0.955	0.955
	Lamia h3	9	32	41,489 ± 20,988	1	0.889	0.921
	Lamia h4	13	61	37,067 ± 23,505	1	0.782	0.913
	Logos h1	26	325	62,101 ± 20,359	1	1	1
	Logos h2	18	79	69,419 ± 26,917	1	0.516	0.87
	Nebuchadnezzar h1	22	229	70,532 ± 21,209	1	0.991	0.992
	Nebuchadnezzar h2	6	15	67,897 ± 13,995	1	1	1
	Osiris h1	10	44	66,767 ± 20,008	1	0.978	0.977
	Osiris h2	11	55	52,630 ± 21,314	1	1	1
	Osiris h3	55	1431	51,122 ± 22,914	1	0.964	0.977
	Osiris h4	226	24765	68,782 ± 17,824	1	0.974	0.986
	Tardis h1	150	10935	66,841 ± 20,240	1	0.979	0.987
a3e2SSP	Gnosis h1	193	15464	64,145 ± 19,778	1	0.835	0.929
	Gnosis h2	6	13	54,668 ± 14,861	1	0.867	0.867
	Janus h1	20	93	66,539 ± 15,697	2	0.489	0.898
	Janus h2	50	476	58,005 ± 16,020	1	0.389	0.846
	Janus h3	5	4	82,388 ± 12,361	2	0.4	1
	Janus h4	9	28	89,785 ± 7,186	2	0.778	1
	Janus h5	1	0	N/A	1	N/A	N/A
	Lamia h1	28	281	66,406 ± 16,378	1	0.743	0.84
	Lamia h2	12	61	66,068 ± 14,652	1	0.924	0.93
	Lamia h3	9	16	58,540 ± 14,151	1	0.444	0.652
	Lamia h4	12	31	52,820 ± 23,068	1	0.47	0.741
	Logos h1	26	305	64,199 ± 19,155	1	0.939	0.956
	Logos h2	18	77	70,505 ± 26,390	1	0.503	0.903
	Nebuchadnezzar h1	22	214	73,081 ± 19,525	1	0.926	0.949
	Nebuchadnezzar h2	6	15	67,897 ± 13,995	1	1	1
	Osiris h1	10	42	68,215 ± 19,303	1	0.933	0.943
	Osiris h2	11	40	60,345 ± 20,003	1	0.727	0.833
	Osiris h3	55	908	63,873 ± 19,210	1	0.611	0.832
	Osiris h4	226	23615	70,483 ± 16,381	1	0.929	0.954
	Tardis h1	150	9980	70,419 ± 17,265	1	0.893	0.958
a5e5FM	Gnosis h1	170	13177	67,591 ± 17,414	1	0.917	0.987
	Gnosis h2	6	12	58.159	1	0.8	0.846
	Janus h1	17	72	70,098 ± 13,238	3	0.529	0.917
	Janus h2	50	637	48,899 ± 20,598	1	0.52	0.835
	Janus h3	5	4	82,388 ± 12,361	2	0.4	1
	Janus h4	9	7	98,901 ± 2,907	4	0.194	1
	Janus h5	N/A	N/A	N/A	N/A	N/A	N/A
	Lamia h1	27	265	66,288 ± 17,469	1	0.755	0.867
	Lamia h2	12	61	65,832 ± 14,989	1	0.924	0.935
	Lamia h3	8	21	45,020 ± 19,626	1	0.75	0.796
	Lamia h4	13	50	41,152 ± 23,693	2	0.641	0.852
	Logos h1	26	292	64,908 ± 18,975	1	0.898	0.952
	Logos h2	12	27	76,067 ± 25,5082	1	0.41	0.738
	Nebuchadnezzar h1	22	209	73,969 ± 18,840	1	0.905	0.978
	Nebuchadnezzar h2	6	15	67,897 ± 13,995	1	1	1
	Osiris h1	6	15	83,603 ± 9,464	1	1	1
	Osiris h2	11	55	52,630 ± 21,314	1	1	1
	Osiris h3	55	1258	53,704 ± 22,920	1	0.847	0.888
	Osiris h4	226	22223	71,443 ± 16,652	1	0.874	0.936
	Tardis h1	150	10608	68,234 ± 18,879	1	0.95	0.983
*a: anchor points, e: e-value, FB: Filter Blastn strategy, FM: Filter Metric strategy, SSP: Strong Synteny Pair, sd: Standard deviation; N/A: Not applicable

### Sheet: Table S3
Table S3. Cargogroup/Haplotype reclassification of the Aspergillus fumigatus Starship high-confident set*.
ElementID	Haplotype classification*	Functional Constellation	STAR
08-12-12-13_s00011	Gnosis-h1	Aspfum-FC3	Aspfum-FC3S1
08-19-02-10_s00022	Gnosis-h1	Aspfum-FC3	Aspfum-FC3S1
08-19-02-30_s00025	Osiris-h4	Aspfum-FC1	Aspfum-FC1S1
08-19-02-30_s00027	Tardis-h1	Aspfum-FC2	Aspfum-FC2S1
08-19-02-30_s00033	Osiris-h3	Aspfum-FC4	Aspfum-FC4S1
08-19-02-46_s00041	Osiris-h4	Aspfum-FC1	Aspfum-FC1S1
08-19-02-46_s00043	Gnosis-h1	Aspfum-FC3	Aspfum-FC3S1
08-19-02-61_s00051	Gnosis-h1	Aspfum-FC3	Aspfum-FC3S1
08-31-08-91_s00059	Osiris-h4	Aspfum-nomobFC1	Aspfum-nomobFC1S1
08-31-08-91_s00062	Lamia-h2	Aspfum-FC7	Aspfum-FC7S1
08-36-03-25_s00073	Gnosis-h1	Aspfum-FC3	Aspfum-FC3S1
09-7500806_s00102	Osiris-h4	Aspfum-FC1	Aspfum-FC1S1
09-7500806_s00105	Tardis-h1	Aspfum-FC2	Aspfum-FC2S1
09-7500806_s00114	Nebuchadnezzar-h2	Aspfum-FC12	Aspfum-FC12S1
10-01-02-27_e00093	Gnosis-h1	Aspfum-degFC3	N/A
10-01-02-27_s00094	Tardis-h1	Aspfum-FC2	Aspfum-FC2S1
10-01-02-27_s00097	Osiris-h3	Aspfum-FC4	Aspfum-FC4S1
12-7504462_s00119	Osiris-h4	Aspfum-FC1	Aspfum-FC1S1
12-7504462_s00125	Tardis-h1	Aspfum-FC2	Aspfum-FC2S1
12-7505220_e00161	Janus-h1	Aspfum-degFC19	N/A
12-7505220_s00151	Tardis-h1	Aspfum-FC2	Aspfum-FC2S1
12-7505220_s00152	Osiris-h4	Aspfum-FC1	Aspfum-FC1S1
12-7505220_s00156	Gnosis-h1	Aspfum-FC3	Aspfum-FC3S1
12-7505220_s00159	Osiris-h2	Aspfum-FC13	Aspfum-FC13S1
12-7505446_s00167	Osiris-h4	Aspfum-FC1	Aspfum-FC1S1
12-7505446_s00172	Gnosis-h1	Aspfum-FC3	Aspfum-FC3S1
47-10_e00027	Osiris-h2	Aspfum-degFC13	Aspfum-degFC13S1
47-10_e00028	Gnosis-h1	Aspfum-degFC3	N/A
47-10_s00012	Osiris-h3	Aspfum-FC4	Aspfum-FC4S1
47-10_s00014	Osiris-h1	Aspfum-FC10	Aspfum-FC10S2
47-10_s00017	Osiris-h4	Aspfum-FC1	Aspfum-FC1S1
47-10_s00024	Tardis-h1	Aspfum-FC2	Aspfum-FC2S1
47-4_s00007	Lamia-h3	Aspfum-FC20	Aspfum-FC20S1
47-4_s00010	Tardis-h1	Aspfum-FC2	Aspfum-FC2S1
A1163_e04102	Nebuchadnezzar-h1	Aspfum-degFC11	Aspfum-degFC11S1
A1163_e04108	Logos-h2	Aspfum-degFC22	N/A
A1163_s04101	Osiris-h3	Aspfum-FC4	Aspfum-FC4S2
A1163_s04103	Logos-h1	Aspfum-FC9	Aspfum-FC9S1
AF100-10B_e00705	Gnosis-h1	Aspfum-degFC3	N/A
AF100-10B_s00702	Osiris-h4	Aspfum-FC1	Aspfum-FC1S1
AF100-10C_s00709	Osiris-h4	Aspfum-FC1	Aspfum-FC1S1
AF100-1-11_e00546	Janus-h1	Aspfum-degFC19	Aspfum-degFC19S2
AF100-1-11_s00539	Osiris-h4	Aspfum-FC1	Aspfum-FC1S1
AF100-1-11_s00541	Tardis-h1	Aspfum-FC2	Aspfum-FC2S1
AF100-1-14_s00549	Tardis-h1	Aspfum-FC2	Aspfum-FC2S1
AF100-1-14_s00550	Osiris-h4	Aspfum-FC1	Aspfum-FC1S1
AF100-1-14_s00552	Gnosis-h1	Aspfum-FC3	Aspfum-FC3S1
AF100-1-15_s00556	Osiris-h4	Aspfum-FC1	Aspfum-FC1S1
AF100-1-15_s00563	Tardis-h1	Aspfum-FC2	Aspfum-FC2S1
AF100-1-18_s00566	Tardis-h1	Aspfum-FC2	Aspfum-FC2S1
AF100-1-18_s00569	Osiris-h4	Aspfum-FC1	Aspfum-FC1S2
AF100-11A_e00726	Gnosis-h1	Aspfum-degFC3	N/A
AF100-11B_e00733	Gnosis-h1	Aspfum-degFC3	N/A
AF100-11C_e00741	Gnosis-h1	Aspfum-degFC3	N/A
AF100-1-20-OE_e00585	Gnosis-h1	Aspfum-degFC3	N/A
AF100-1-20-OE_s00581	Osiris-h4	Aspfum-FC1	Aspfum-FC1S1
AF100-12-10_e00836	Logos-h1	Aspfum-degFC9	N/A
AF100-12-13_e00843	Gnosis-h1	Aspfum-degFC3	N/A
AF100-12-13_s00840	Osiris-h4	Aspfum-FC1	Aspfum-FC1S1
AF100-12-17_s00852	Osiris-h1	Aspfum-FC10	Aspfum-FC10S3
AF100-12-2_s00746	Logos-h2	Aspfum-FC22	Aspfum-FC22S1
AF100-12-2_s00747	Osiris-h4	Aspfum-FC1	Aspfum-FC1S3
AF100-12-2_s00749	Gnosis-h1	Aspfum-FC15	Aspfum-FC15S1
AF100-12-2_s00751	Tardis-h1	Aspfum-FC2	Aspfum-FC2S1
AF100-12-21_s00868	Osiris-h1	Aspfum-FC10	Aspfum-FC10S1
AF100-12-24_e00884	Tardis-h1	Aspfum-degFC2	Aspfum-degFC2S1
AF100-12-26_s00894	Tardis-h1	Aspfum-FC2	Aspfum-FC2S1
AF100-12-27_e00902	Gnosis-h1	Aspfum-degFC3	N/A
AF100-12-27_s00904	Osiris-h1	Aspfum-FC10	Aspfum-FC10S1
AF100-12-2W_s00753	Gnosis-h1	Aspfum-FC3	Aspfum-FC3S1
AF100-12-3_e00773	Gnosis-h1	Aspfum-degFC3	N/A
AF100-12-32_s00908	Osiris-h4	Aspfum-FC1	Aspfum-FC1S1
AF100-12-35_s00917	Gnosis-h1	Aspfum-FC3	Aspfum-FC3S1
AF100-12-37_e00927	Gnosis-h1	Aspfum-degFC3	N/A
AF100-12-37_s00924	Osiris-h4	Aspfum-FC1	Aspfum-FC1S1
AF100-12-38_s00934	Osiris-h4	Aspfum-FC1	Aspfum-FC1S1
AF100-12-39_s00941	Osiris-h4	Aspfum-FC1	Aspfum-FC1S1
AF100-12-3G_s00762	Tardis-h1	Aspfum-FC2	Aspfum-FC2S1
AF100-1-24_s00592	Osiris-h4	Aspfum-FC1	Aspfum-FC1S1
AF100-12-4_s00776	Osiris-h4	Aspfum-FC1	Aspfum-FC1S1
AF100-12-5_e00792	Logos-h2	Aspfum-degFC22	N/A
AF100-12-5_s00782	Osiris-h4	Aspfum-FC1	Aspfum-FC1S1
AF100-12-5_s00786	Nebuchadnezzar-h1	Aspfum-FC5	Aspfum-FC5S1
AF100-12-7_e00814	Gnosis-h1	Aspfum-degFC3	N/A
AF100-12-7_s00811	Osiris-h4	Aspfum-FC1	Aspfum-FC1S1
AF100-12-7G_s00795	Osiris-h4	Aspfum-FC1	Aspfum-FC1S4
AF100-1-3_s00506	Osiris-h4	Aspfum-FC1	Aspfum-FC1S5
AF100-1-3_s00513	Tardis-h1	Aspfum-FC2	Aspfum-FC2S1
AF100-1-4_s00518	Osiris-h4	Aspfum-FC1	Aspfum-FC1S1
AF100-1-4_s00522	Tardis-h1	Aspfum-FC2	Aspfum-FC2S1
AF100-1-8_s00529	Osiris-h4	Aspfum-FC1	Aspfum-FC1S1
AF100-1-8_s00531	Tardis-h1	Aspfum-FC2	Aspfum-FC2S1
AF100-2B_s00598	Osiris-h4	Aspfum-FC1	Aspfum-FC1S1
AF100-2B_s00604	Tardis-h1	Aspfum-FC2	Aspfum-FC2S1
AF100-3B_s00609	Gnosis-h1	Aspfum-FC3	Aspfum-FC3S2
AF100-3B_s00613	Osiris-h4	Aspfum-FC1	Aspfum-FC1S1
AF100-4B_s00615	Gnosis-h1	Aspfum-FC3	Aspfum-FC3S2
AF100-4B_s00617	Osiris-h4	Aspfum-FC1	Aspfum-FC1S1
AF100-5B_s00624	Gnosis-h1	Aspfum-FC3	Aspfum-FC3S2
AF100-5B_s00626	Osiris-h4	Aspfum-FC1	Aspfum-FC1S1
AF100-6B_s00630	Osiris-h4	Aspfum-FC1	Aspfum-FC1S1
AF100-6B_s00633	Gnosis-h1	Aspfum-FC3	Aspfum-FC3S2
AF100-7B_s00637	Gnosis-h1	Aspfum-FC3	Aspfum-FC3S1
AF106-6-2_s00659	Logos-h2	Aspfum-FC22	Aspfum-FC22S2
AF106-6-2_s00660	Osiris-h4	Aspfum-FC1	Aspfum-FC1S1
AF106-6-2_s00664	Tardis-h1	Aspfum-FC2	Aspfum-FC2S1
AF106-6-3_e00669	Gnosis-h1	Aspfum-degFC3	N/A
AF106-6-3_s00666	Osiris-h4	Aspfum-FC1	Aspfum-FC1S1
AF106-6-5_s00671	Osiris-h4	Aspfum-FC1	Aspfum-FC1S1
AF106-6-9_e00682	Gnosis-h1	Aspfum-degFC3	N/A
AF106-6-9_s00679	Osiris-h4	Aspfum-FC1	Aspfum-FC1S1
AF293_e00030	Lamia-h2	Aspfum-degFC7	Aspfum-degFC7S1
AF293_e00039	Gnosis-h1	Aspfum-degFC3	N/A
AF293_s00031	Nebuchadnezzar-h2	Aspfum-FC12	Aspfum-FC12S1
AF293_s00032	Osiris-h4	Aspfum-FC1	Aspfum-FC1S1
AF293_s00037	Nebuchadnezzar-h1	Aspfum-FC11	Aspfum-FC11S1
AF293_s00042	Tardis-h1	Aspfum-FC2	Aspfum-FC2S2
Af65_s00461	Osiris-h4	Aspfum-nomobFC1	Aspfum-nomobFC1S1
Af65_s00468	Osiris-h3	Aspfum-FC6	Aspfum-FC6S1
AF72_s00473	Gnosis-h1	Aspfum-FC3	Aspfum-FC3S1
AF90_s00481	Gnosis-h1	Aspfum-FC3	Aspfum-FC3S1
Afu-1042-09_e00446	Gnosis-h1	Aspfum-degFC3	N/A
Afu-1042-09_s00444	Osiris-h3	Aspfum-FC4	Aspfum-FC4S1
Afu-124-E11_e00379	Gnosis-h1	Aspfum-degFC3	N/A
Afu-124-E11_s00381	Osiris-h3	Aspfum-FC4	Aspfum-FC4S1
Afu-166-E11_s00386	Osiris-h3	Aspfum-FC4	Aspfum-FC4S1
Afu-166-E11_s00391	Gnosis-h1	Aspfum-FC3	Aspfum-FC3S1
Afu-218-E11_s00395	Osiris-h3	Aspfum-FC4	Aspfum-FC4S1
Afu-218-E11_s00397	Gnosis-h1	Aspfum-FC3	Aspfum-FC3S1
Afu-257-E11_s00404	Osiris-h3	Aspfum-FC4	Aspfum-FC4S1
Afu-257-E11_s00409	Gnosis-h1	Aspfum-FC3	Aspfum-FC3S1
Afu-343-P-11_e00418	Gnosis-h1	Aspfum-degFC3	N/A
Afu-343-P-11_s00415	Osiris-h3	Aspfum-FC4	Aspfum-FC4S1
Afu-591-12_e00431	Gnosis-h1	Aspfum-degFC3	N/A
Afu-591-12_s00429	Osiris-h3	Aspfum-FC4	Aspfum-FC4S1
Afu-942-09_e00437	Gnosis-h1	Aspfum-degFC3	N/A
Afu-942-09_s00435	Osiris-h3	Aspfum-FC4	Aspfum-FC4S1
A-fum-117535A-1.1_s00367	Osiris-h4	Aspfum-FC1	Aspfum-FC1S1
A-fum-117535A-1.1_s00371	Gnosis-h1	Aspfum-FC3	Aspfum-FC3S1
A-fum-84-NIH_s00363	Osiris-h4	Aspfum-FC1	Aspfum-FC1S1
A-fum-AFIS-13708-CDC-14_s00204	Osiris-h4	Aspfum-FC1	Aspfum-FC1S1
A-fum-AFIS-13708-CDC-14_s00209	Osiris-h1	Aspfum-FC10	Aspfum-FC10S2
A-fum-AFIS-13708-CDC-14_s00212	Tardis-h1	Aspfum-FC2	Aspfum-FC2S1
A-fum-AFIS1435-CDC-6_s00228	Osiris-h4	Aspfum-FC1	Aspfum-FC1S1
A-fum-AFIS1435-CDC-6_s00235	Nebuchadnezzar-h1	Aspfum-FC5	Aspfum-FC5S1
A-fum-AFIS1435-CDC-6_s00238	Gnosis-h1	Aspfum-FC3	Aspfum-FC3S1
A-fum-AFIS-2101-CDC-1_s00189	Osiris-h4	Aspfum-nomobFC1	Aspfum-nomobFC1S1
A-fum-AFIS-2101-CDC-1_s00193	Gnosis-h1	Aspfum-FC3	Aspfum-FC3S1
A-fum-AFIS-2302-CDC-18_s00198	Osiris-h4	Aspfum-FC1	Aspfum-FC1S1
A-fum-AFIS-2302-CDC-18_s00200	Gnosis-h1	Aspfum-FC3	Aspfum-FC3S1
A-fum-AFIS-23107-CDC-12_s00214	Tardis-h1	Aspfum-FC2	Aspfum-FC2S1
A-fum-AFIS-23107-CDC-12_s00215	Osiris-h4	Aspfum-FC1	Aspfum-FC1S1
A-fum-AFIS-23107-CDC-12_s00216	Nebuchadnezzar-h1	Aspfum-FC5	Aspfum-FC5S1
A-fum-AFUG-100413-0667_s00256	Osiris-h4	Aspfum-FC1	Aspfum-FC1S1
A-fum-AFUG-100413-0667_s00261	Gnosis-h1	Aspfum-FC3	Aspfum-FC3S1
A-fum-COH-371_e00269	Logos-h2	Aspfum-degFC22	N/A
A-fum-COH-400_s00270	Tardis-h1	Aspfum-FC2	Aspfum-FC2S1
A-fum-COH-694_e00285	Gnosis-h1	Aspfum-degFC3	N/A
A-fum-COH-762_s00299	Gnosis-h1	Aspfum-FC3	Aspfum-FC3S1
A-fum-COH-880_s00306	Osiris-h3	Aspfum-FC4	Aspfum-FC4S1
A-fum-COH-880_s00310	Nebuchadnezzar-h1	Aspfum-FC5	Aspfum-FC5S1
A-fum-COH-880_s00312	Gnosis-h1	Aspfum-FC3	Aspfum-FC3S1
A-fum-COH-885_e00319	Gnosis-h1	Aspfum-degFC3	N/A
A-fum-COH-913_e00333	Gnosis-h1	Aspfum-degFC3	N/A
A-fum-Mg18-1_s00335	Osiris-h4	Aspfum-FC1	Aspfum-FC1S1
A-fum-Moose-3-1-2_s00343	Osiris-h4	Aspfum-FC1	Aspfum-FC1S1
A-fum-Moose-3-1-2_s00345	Tardis-h1	Aspfum-FC2	Aspfum-FC2S1
A-fum-Moose-3-1-2_s00346	Lamia-h1	Aspfum-FC8	Aspfum-FC8S1
A-fum-Oryx-1_s00352	Gnosis-h1	Aspfum-FC3	Aspfum-FC3S1
AP65_s00971	Osiris-h3	Aspfum-FC6	Aspfum-FC6S1
aspfum104_s02209	Tardis-h1	Aspfum-FC2	Aspfum-FC2S1
aspfum105_s02220	Osiris-h4	Aspfum-FC1	Aspfum-FC1S1
aspfum108_e02258	Gnosis-h1	Aspfum-degFC3	N/A
aspfum110_s02271	Tardis-h1	Aspfum-FC2	Aspfum-FC2S1
aspfum110_s02274	Osiris-h4	Aspfum-FC1	Aspfum-FC1S1
aspfum112_e02299	Gnosis-h1	Aspfum-degFC3	N/A
aspfum112_e02303	Logos-h2	Aspfum-degFC22	N/A
aspfum117_s02345	Osiris-h4	Aspfum-FC1	Aspfum-FC1S1
aspfum119_s02385	Gnosis-h1	Aspfum-FC3	Aspfum-FC3S1
aspfum12_s01099	Tardis-h1	Aspfum-FC2	Aspfum-FC2S1
aspfum125_e02438	Osiris-h4	Aspfum-degFC1	N/A
aspfum126_e02456	Gnosis-h1	Aspfum-degFC3	N/A
aspfum129_e02487	Gnosis-h1	Aspfum-degFC3	N/A
aspfum13_s01110	Tardis-h1	Aspfum-FC2	Aspfum-FC2S1
aspfum130_e02495	Gnosis-h1	Aspfum-degFC3	N/A
aspfum130_s02496	Osiris-h3	Aspfum-FC6	Aspfum-FC6S1
aspfum134_e02548	Lamia-h1	Aspfum-degFC21	Aspfum-degFC21S1
aspfum135_e02564	Osiris-h4	Aspfum-degFC1	N/A
aspfum136_s02572	Tardis-h1	Aspfum-FC2	Aspfum-FC2S1
aspfum137_e02579	Gnosis-h2	Aspfum-degFC16	Aspfum-degFC16S1
aspfum137_e02585	Logos-h1	Aspfum-degFC9	N/A
aspfum137_s02580	Tardis-h1	Aspfum-FC2	Aspfum-FC2S1
aspfum137_s02582	Osiris-h4	Aspfum-FC1	Aspfum-FC1S1
aspfum14_e01120	Logos-h1	Aspfum-degFC9	N/A
aspfum14_e01124	Lamia-h1	Aspfum-degFC21	Aspfum-degFC21S1
aspfum141_e02624	Lamia-h1	Aspfum-degFC21	Aspfum-degFC21S1
aspfum141_s02623	Tardis-h1	Aspfum-FC2	Aspfum-FC2S1
aspfum143_e02645	Gnosis-h1	Aspfum-degFC3	N/A
aspfum144_e02658	Janus-h3	Aspfum-degFC18	Aspfum-degFC18S1
aspfum144_s02651	Tardis-h1	Aspfum-FC2	Aspfum-FC2S1
aspfum145_e02662	Gnosis-h1	Aspfum-degFC3	N/A
aspfum147_s02685	Osiris-h4	Aspfum-FC1	Aspfum-FC1S1
aspfum149_e02714	Gnosis-h1	Aspfum-degFC3	N/A
aspfum149_s02711	Tardis-h1	Aspfum-FC2	Aspfum-FC2S1
aspfum154_s02761	Osiris-h4	Aspfum-FC1	Aspfum-FC1S1
aspfum155_e02784	Logos-h2	Aspfum-degFC22	N/A
aspfum157_e02803	Gnosis-h1	Aspfum-degFC3	N/A
aspfum160_e02848	Logos-h2	Aspfum-degFC22	N/A
aspfum160_s02838	Tardis-h1	Aspfum-FC2	Aspfum-FC2S1
aspfum162_e02863	Gnosis-h1	Aspfum-degFC3	N/A
aspfum162_s02860	Tardis-h1	Aspfum-FC2	Aspfum-FC2S1
aspfum163_e02880	Lamia-h1	Aspfum-degFC21	Aspfum-degFC21S1
aspfum164_s02890	Tardis-h1	Aspfum-FC2	Aspfum-FC2S1
aspfum169_s02956	Lamia-h1	Aspfum-FC8	Aspfum-FC8S1
aspfum17_e01160	Gnosis-h1	Aspfum-degFC3	N/A
aspfum170_e02973	Osiris-h3	Aspfum-degFC14	Aspfum-degFC14S1
aspfum170_s02967	Lamia-h1	Aspfum-FC21	Aspfum-FC21S1
aspfum171_e02986	Logos-h1	Aspfum-degFC9	N/A
aspfum171_e02992	Tardis-h1	Aspfum-degFC2	Aspfum-degFC2S1
aspfum171_s02985	Osiris-h4	Aspfum-FC1	Aspfum-FC1S1
aspfum171_s02989	Lamia-h1	Aspfum-FC8	Aspfum-FC8S1
aspfum177_e03059	Gnosis-h1	Aspfum-degFC3	N/A
aspfum178_e03072	Logos-h1	Aspfum-degFC9	N/A
aspfum178_s03065	Tardis-h1	Aspfum-FC2	Aspfum-FC2S1
aspfum179_e03083	Lamia-h1	Aspfum-degFC21	Aspfum-degFC21S1
aspfum179_s03082	Tardis-h1	Aspfum-FC2	Aspfum-FC2S1
aspfum18_e01173	Lamia-h2	Aspfum-degFC7	Aspfum-degFC7S1
aspfum180_s03095	Tardis-h1	Aspfum-FC2	Aspfum-FC2S1
aspfum188_e03190	Osiris-h4	Aspfum-degFC1	N/A
aspfum190_e03216	Janus-h2	Aspfum-degFC18	N/A
aspfum191_e03222	Osiris-h4	Aspfum-degFC1	N/A
aspfum191_s03221	Tardis-h1	Aspfum-FC2	Aspfum-FC2S1
aspfum194_e03260	Lamia-h1	Aspfum-degFC21	Aspfum-degFC21S1
aspfum194_s03258	Tardis-h1	Aspfum-FC2	Aspfum-FC2S1
aspfum195_e03272	Gnosis-h2	Aspfum-degFC16	Aspfum-degFC16S1
aspfum206_e03396	Osiris-h4	Aspfum-degFC1	N/A
aspfum217_e03525	Osiris-h4	Aspfum-degFC1	N/A
aspfum22_s01227	Tardis-h1	Aspfum-FC2	Aspfum-FC2S1
aspfum221_e03571	Lamia-h1	Aspfum-degFC21	Aspfum-degFC21S1
aspfum223_e03595	Tardis-h1	Aspfum-degFC2	Aspfum-degFC2S1
aspfum223_s03592	Osiris-h4	Aspfum-FC1	Aspfum-FC1S1
aspfum226_e03622	Logos-h2	Aspfum-degFC22	N/A
aspfum231_e03676	Logos-h2	Aspfum-degFC22	N/A
aspfum231_s03672	Osiris-h4	Aspfum-FC1	Aspfum-FC1S1
aspfum241_s03792	Tardis-h1	Aspfum-FC2	Aspfum-FC2S1
aspfum242_e03805	Osiris-h4	Aspfum-degFC1	N/A
aspfum242_e03806	Lamia-h1	Aspfum-degFC21	Aspfum-degFC21S1
aspfum243_e03819	Lamia-h1	Aspfum-degFC21	Aspfum-degFC21S1
aspfum243_s03817	Osiris-h4	Aspfum-FC1	Aspfum-FC1S1
aspfum246_e03851	Gnosis-h1	Aspfum-degFC3	N/A
aspfum248_e03868	Gnosis-h1	Aspfum-degFC3	N/A
aspfum249_e03879	Lamia-h1	Aspfum-degFC21	Aspfum-degFC21S1
aspfum250_s03892	Osiris-h4	Aspfum-FC1	Aspfum-FC1S1
aspfum251_s03905	Osiris-h4	Aspfum-FC1	Aspfum-FC1S1
aspfum252_e03920	Lamia-h2	Aspfum-degFC7	Aspfum-degFC7S1
aspfum26_s01262	Lamia-h2	Aspfum-FC7	Aspfum-FC7S1
aspfum29_e01318	Gnosis-h1	Aspfum-degFC3	N/A
aspfum36_e01398	Osiris-h4	Aspfum-degFC1	N/A
aspfum43_e01481	Logos-h2	Aspfum-degFC22	N/A
aspfum44_s01488	Tardis-h1	Aspfum-FC2	Aspfum-FC2S1
aspfum48_e01524	Logos-h2	Logos-degC3	Logos-degC3S1
aspfum49_e01537	Tardis-h1	Aspfum-degFC2	Aspfum-degFC2S1
aspfum49_s01535	Osiris-h4	Aspfum-FC1	Aspfum-FC1S1
aspfum50_e01551	Osiris-h4	Aspfum-degFC1	N/A
aspfum51_s01557	Tardis-h1	Aspfum-FC2	Aspfum-FC2S1
aspfum54_e01599	Tardis-h1	Aspfum-degFC2	Aspfum-degFC2S1
aspfum58_s01648	Osiris-h4	Aspfum-FC1	Aspfum-FC1S1
aspfum58_s01649	Gnosis-h1	Aspfum-FC3	Aspfum-FC3S1
aspfum60_e01669	Logos-h2	Aspfum-degFC22	N/A
aspfum60_s01665	Osiris-h4	Aspfum-FC1	Aspfum-FC1S1
aspfum61_e01676	Gnosis-h1	Aspfum-degFC3	N/A
aspfum61_e01680	Lamia-h1	Aspfum-degFC21	Aspfum-degFC21S1
aspfum62_e01689	Gnosis-h1	Aspfum-degFC3	N/A
aspfum64_s01709	Tardis-h1	Aspfum-FC2	Aspfum-FC2S1
aspfum7_e01041	Lamia-h1	Aspfum-degFC21	Aspfum-degFC21S1
aspfum70_s01775	Tardis-h1	Aspfum-FC2	Aspfum-FC2S1
aspfum70_s01776	Lamia-h1	Aspfum-FC8	Aspfum-FC8S1
aspfum72_s01796	Tardis-h1	Aspfum-FC2	Aspfum-FC2S1
aspfum72_s01800	Osiris-h4	Aspfum-FC1	Aspfum-FC1S1
aspfum73_s01808	Tardis-h1	Aspfum-FC2	Aspfum-FC2S1
aspfum74_e01823	Tardis-h1	Aspfum-degFC2	Aspfum-degFC2S1
aspfum76_s01836	Tardis-h1	Aspfum-FC2	Aspfum-FC2S1
aspfum77_e01852	Gnosis-h1	Aspfum-degFC3	N/A
aspfum78_e01862	Tardis-h1	Aspfum-degFC2	Aspfum-degFC2S1
aspfum78_s01860	Osiris-h4	Aspfum-nomobFC1	Aspfum-nomobFC1S1
aspfum79_s01882	Osiris-h4	Aspfum-nomobFC1	Aspfum-nomobFC1S1
aspfum80_s01898	Tardis-h1	Aspfum-FC2	Aspfum-FC2S1
aspfum80_s01905	Osiris-h4	Aspfum-FC1	Aspfum-FC1S1
aspfum83_s01935	Osiris-h4	Aspfum-FC1	Aspfum-FC1S6
aspfum84_e01946	Gnosis-h1	Aspfum-degFC3	N/A
aspfum84_e01954	Tardis-h1	Aspfum-degFC2	Aspfum-degFC2S1
aspfum85_s01962	Osiris-h4	Aspfum-FC1	Aspfum-FC1S1
aspfum89_e02007	Gnosis-h1	Aspfum-degFC3	N/A
aspfum89_s02001	Osiris-h4	Aspfum-FC1	Aspfum-FC1S1
aspfum97_e02119	Gnosis-h1	Aspfum-degFC3	N/A
aspfum98_s02131	Tardis-h1	Aspfum-FC2	Aspfum-FC2S1
aspfum99_s02155	Tardis-h1	Aspfum-FC2	Aspfum-FC2S1
ATCC13073_s00050	Lamia-h2	Aspfum-FC7	Aspfum-FC7S1
ATCC-204305_e03965	Gnosis-h1	Aspfum-degFC3	N/A
ATCC-204305_s03963	Osiris-h4	Aspfum-FC1	Aspfum-FC1S1
ATCC42202_s00053	Osiris-h4	Aspfum-nomobFC1	Aspfum-nomobFC1S1
ATCC42202_s00061	Tardis-h1	Aspfum-FC2	Aspfum-FC2S1
ATCC-46645-lr_e00080	Gnosis-h1	Aspfum-degFC3	N/A
ATCC-46645-lr_e00086	Logos-h1	Aspfum-degFC9	N/A
ATCC-46645-lr_s00065	Nebuchadnezzar-h2	Aspfum-FC12	Aspfum-FC12S1
ATCC-46645-lr_s00069	Osiris-h4	Aspfum-nomobFC1	Aspfum-nomobFC1S1
ATCC-46645-lr_s00070	Lamia-h2	Aspfum-FC7	Aspfum-FC7S1
ATCC-46645-lr_s00078	Osiris-h3	Aspfum-FC14	Aspfum-FC14S1
ATCC-46645-lr_s00084	Nebuchadnezzar-h1	Aspfum-FC11	Aspfum-FC11S1
AZTEC-10-245_e04039	Gnosis-h1	Aspfum-degFC3	N/A
AZTEC-10-245_s04036	Osiris-h4	Aspfum-FC1	Aspfum-FC1S1
AZTEC-11-1066_s04046	Osiris-h4	Aspfum-FC1	Aspfum-FC1S7
AZTEC-12-128_s04056	Osiris-h4	Aspfum-FC1	Aspfum-FC1S8
AZTEC-13-751_e04064	Gnosis-h1	Aspfum-degFC3	N/A
AZTEC-13-751_s04061	Osiris-h4	Aspfum-FC1	Aspfum-FC1S9
AZTEC-14-484_e04071	Gnosis-h1	Aspfum-degFC3	N/A
AZTEC-14-484_s04068	Osiris-h4	Aspfum-FC1	Aspfum-FC1S1
AZTEC-17-234_s04075	Osiris-h4	Aspfum-FC1	Aspfum-FC1S10
AZTEC-17-234_s04077	Tardis-h1	Aspfum-FC24	Aspfum-FC24S1
AZTEC-2-251_e03974	Gnosis-h1	Aspfum-degFC3	N/A
AZTEC-2-251_s03968	Osiris-h4	Aspfum-FC1	Aspfum-FC1S1
AZTEC-2-251_s03973	Osiris-h1	Aspfum-FC10	Aspfum-FC10S1
AZTEC-5-223_s03991	Osiris-h4	Aspfum-FC1	Aspfum-FC1S1
AZTEC-6-232_e04002	Gnosis-h1	Aspfum-degFC3	N/A
AZTEC-6-232_s04001	Osiris-h4	Aspfum-FC1	Aspfum-FC1S1
AZTEC-6-232_s04006	Tardis-h1	Aspfum-FC2	Aspfum-FC2S1
AZTEC-7-225_e04010	Gnosis-h1	Aspfum-degFC3	N/A
AZTEC-7-225_s04007	Osiris-h4	Aspfum-FC1	Aspfum-FC1S1
AZTEC-8-224_s04014	Osiris-h4	Aspfum-FC1	Aspfum-FC1S11
AZTEC-8-224_s04015	Nebuchadnezzar-h1	Aspfum-FC5	Aspfum-FC5S1
AZTEC-9-222_e04029	Gnosis-h1	Aspfum-degFC3	N/A
B5224_s04118	Osiris-h4	Aspfum-FC1	Aspfum-FC1S1
B5224_s04120	Gnosis-h1	Aspfum-FC3	Aspfum-FC3S1
B5224_s04121	Tardis-h1	Aspfum-FC2	Aspfum-FC2S1
B5233_s00093	Lamia-h2	Aspfum-FC7	Aspfum-FC7S1
B5257_s04123	Osiris-h4	Aspfum-FC1	Aspfum-FC1S1
B5257_s04126	Janus-h1	Aspfum-FC19	Aspfum-FC19S1
B5257_s04131	Tardis-h1	Aspfum-FC2	Aspfum-FC2S1
B5258_s04133	Osiris-h4	Aspfum-FC1	Aspfum-FC1S1
B5258_s04136	Janus-h1	Aspfum-FC19	Aspfum-FC19S2
B5258_s04141	Tardis-h1	Aspfum-FC2	Aspfum-FC2S1
B5259_s04144	Osiris-h4	Aspfum-FC1	Aspfum-FC1S1
B5269_s04148	Osiris-h2	Aspfum-FC13	Aspfum-FC13S1
B5269_s04149	Osiris-h4	Aspfum-FC1	Aspfum-FC1S1
B5269_s04155	Gnosis-h1	Aspfum-FC3	Aspfum-FC3S1
B5288_s04158	Tardis-h1	Aspfum-FC2	Aspfum-FC2S1
B5288_s04162	Osiris-h4	Aspfum-FC1	Aspfum-FC1S1
B5289_s04172	Gnosis-h1	Aspfum-FC3	Aspfum-FC3S1
B5289_s04173	Nebuchadnezzar-h1	Aspfum-FC5	Aspfum-FC5S1
B5289_s04178	Tardis-h1	Aspfum-FC2	Aspfum-FC2S1
B5460_s04189	Gnosis-h1	Aspfum-FC3	Aspfum-FC3S3
B5460_s04195	Tardis-h1	Aspfum-FC2	Aspfum-FC2S1
B5461_s04197	Gnosis-h1	Aspfum-FC3	Aspfum-FC3S1
B5461_s04201	Osiris-h4	Aspfum-FC1	Aspfum-FC1S1
B5852_e04207	Gnosis-h1	Aspfum-degFC3	N/A
B5854_e04217	Gnosis-h1	Aspfum-degFC3	N/A
B5856_s04227	Gnosis-h1	Aspfum-FC15	Aspfum-FC15S2
B5859_s04235	Osiris-h4	Aspfum-FC1	Aspfum-FC1S1
B5859_s04240	Lamia-h2	Aspfum-FC7	Aspfum-FC7S2
B5863_e04252	Gnosis-h1	Aspfum-degFC3	N/A
B5866_e04262	Gnosis-h1	Aspfum-degFC3	N/A
B5868_e04272	Gnosis-h1	Aspfum-degFC3	N/A
B5960_s04280	Gnosis-h1	Aspfum-FC3	Aspfum-FC3S1
B6069_s04289	Tardis-h1	Aspfum-FC2	Aspfum-FC2S1
B6074_s04300	Tardis-h1	Aspfum-FC2	Aspfum-FC2S1
B6078_s04313	Tardis-h1	Aspfum-FC2	Aspfum-FC2S1
B6079_s04329	Tardis-h1	Aspfum-FC2	Aspfum-FC2S1
B6081_s04337	Tardis-h1	Aspfum-FC2	Aspfum-FC2S1
B6892_s04349	Osiris-h4	Aspfum-FC1	Aspfum-FC1S1
B6892_s04351	Gnosis-h1	Aspfum-FC3	Aspfum-FC3S2
B6893_s04357	Gnosis-h1	Aspfum-FC3	Aspfum-FC3S1
B6893_s04360	Tardis-h1	Aspfum-FC2	Aspfum-FC2S1
B6894_s04367	Gnosis-h1	Aspfum-FC3	Aspfum-FC3S1
B6894_s04372	Tardis-h1	Aspfum-FC2	Aspfum-FC2S1
B72911_s04425	Gnosis-h1	Aspfum-FC3	Aspfum-FC3S1
B7444_s04380	Gnosis-h1	Aspfum-FC3	Aspfum-FC3S1
B7518_s04384	Tardis-h1	Aspfum-FC2	Aspfum-FC2S1
B7518_s04385	Osiris-h4	Aspfum-FC1	Aspfum-FC1S1
B7518_s04387	Logos-h1	Aspfum-FC9	Aspfum-FC9S2
B7518_s04390	Osiris-h2	Aspfum-FC13	Aspfum-FC13S1
B7518_s04392	Gnosis-h1	Aspfum-FC3	Aspfum-FC3S1
B7586_s04398	Tardis-h1	Aspfum-FC2	Aspfum-FC2S1
B7586_s04400	Gnosis-h1	Aspfum-FC3	Aspfum-FC3S1
B7594_s04411	Osiris-h4	Aspfum-FC1	Aspfum-FC1S1
B7594_s04414	Gnosis-h1	Aspfum-FC3	Aspfum-FC3S1
CEA10_s00022	Osiris-h3	Aspfum-FC4	Aspfum-FC4S1
CEA10_s00024	Logos-h1	Aspfum-FC9	Aspfum-FC9S1
CEA10_s00026	Gnosis-h2	Aspfum-FC16	Aspfum-FC16S1
CEA10_s00031	Logos-h2	Aspfum-FC23	Aspfum-FC23S1
CEA10_s00033	Nebuchadnezzar-h1	Aspfum-FC11	Aspfum-FC11S1
CEA10_s00034	Gnosis-h1	Aspfum-FC3	Aspfum-FC3S1
CF098_e04451	Gnosis-h1	Aspfum-degFC3	N/A
CF098_s04446	Osiris-h4	Aspfum-FC1	Aspfum-FC1S12
CF098_s04456	Tardis-h1	Aspfum-FC2	Aspfum-FC2S3
CF337_s04459	Osiris-h4	Aspfum-FC1	Aspfum-FC1S1
CF337_s04463	Tardis-h1	Aspfum-FC2	Aspfum-FC2S1
CM2141_s04491	Osiris-h3	Aspfum-FC6	Aspfum-FC6S1
CM2141_s04498	Lamia-h2	Aspfum-FC7	Aspfum-FC7S1
CM237_s04468	Tardis-h1	Aspfum-FC2	Aspfum-FC2S1
CM237_s04474	Gnosis-h1	Aspfum-FC3	Aspfum-FC3S5
CM2495_e04507	Gnosis-h1	Aspfum-degFC3	N/A
CM2730_e04516	Gnosis-h1	Aspfum-degFC3	N/A
CM2733_s04518	Gnosis-h2	Aspfum-FC16	Aspfum-FC16S1
CM3248_e04537	Logos-h2	Aspfum-degFC22	N/A
CM3248_s04536	Tardis-h1	Aspfum-FC2	Aspfum-FC2S1
CM3249_s04550	Gnosis-h1	Aspfum-FC3	Aspfum-FC3S7
CM3249b_s04543	Gnosis-h1	Aspfum-FC3	Aspfum-FC3S6
CM3262_s04558	Gnosis-h1	Aspfum-FC3	Aspfum-FC3S1
CM3262_s04560	Tardis-h1	Aspfum-FC2	Aspfum-FC2S1
CM3720_e04570	Gnosis-h1	Aspfum-degFC3	N/A
CM4602_e04572	Gnosis-h1	Aspfum-degFC3	N/A
CM4602_s04573	Tardis-h1	Aspfum-FC24	Aspfum-FC24S2
CM4602_s04575	Osiris-h3	Aspfum-FC14	Aspfum-FC14S1
CM4946_e04586	Gnosis-h1	Aspfum-degFC3	N/A
CM5419_e04599	Lamia-h4	Aspfum-degFC7	N/A
CM5419_s04592	Osiris-h4	Aspfum-FC1	Aspfum-FC1S1
CM5757_s04604	Osiris-h4	Aspfum-FC1	Aspfum-FC1S1
CM5757_s04605	Tardis-h1	Aspfum-FC2	Aspfum-FC2S1
CM6458_s04613	Gnosis-h1	Aspfum-FC3	Aspfum-FC3S1
CM6458_s04614	Osiris-h4	Aspfum-FC1	Aspfum-FC1S1
CM7510_e04633	Logos-h2	Aspfum-degFC22	N/A
CM7510_s04625	Osiris-h4	Aspfum-FC1	Aspfum-FC1S1
CM7510_s04629	Gnosis-h1	Aspfum-FC3	Aspfum-FC3S1
CM7555_s04638	Gnosis-h1	Aspfum-nomobFC3	Aspfum-nomobFC3S1
CM7555_s04639	Osiris-h4	Aspfum-FC1	Aspfum-FC1S1
CM7560_s04647	Gnosis-h1	Aspfum-FC3	Aspfum-FC3S1
CM7632_e04655	Logos-h1	Aspfum-degFC9	N/A
CM7632_s04657	Osiris-h4	Aspfum-nomobFC1	Aspfum-nomobFC1S1
CM7632_s04661	Nebuchadnezzar-h2	Aspfum-FC12	Aspfum-FC12S1
CM7632_s04662	Tardis-h1	Aspfum-FC2	Aspfum-FC2S1
D17_s04673	Gnosis-h1	Aspfum-FC3	Aspfum-FC3S1
F12041_e04723	Janus-h1	Aspfum-degFC19	Aspfum-degFC19S2
F12219_e04729	Gnosis-h1	Aspfum-degFC3	N/A
F12636_s04736	Osiris-h3	Aspfum-FC6	Aspfum-FC6S1
F13535_s04758	Janus-h1	Aspfum-FC17	Aspfum-FC17S1
F13619_s04761	Osiris-h4	Aspfum-nomobFC1	Aspfum-nomobFC1S1
F13619_s04766	Lamia-h2	Aspfum-FC7	Aspfum-FC7S1
F13619_s04770	Osiris-h3	Aspfum-FC6	Aspfum-FC6S1
F13952_s04782	Janus-h1	Aspfum-FC17	Aspfum-FC17S1
F14403_s04789	Gnosis-h1	Aspfum-FC3	Aspfum-FC3S3
F14403_s04792	Tardis-h1	Aspfum-FC2	Aspfum-FC2S1
F14946G_s04813	Tardis-h1	Aspfum-FC2	Aspfum-FC2S1
F14946G_s04818	Gnosis-h1	Aspfum-FC3	Aspfum-FC3S1
F15390_s04828	Osiris-h3	Aspfum-FC6	Aspfum-FC6S1
F15767_e04835	Lamia-h1	Aspfum-degFC21	Aspfum-degFC21S1
F15767_e04840	Logos-h1	Aspfum-degFC9	N/A
F15767_s04836	Osiris-h4	Aspfum-FC1	Aspfum-FC1S1
F15767_s04837	Tardis-h1	Aspfum-FC2	Aspfum-FC2S1
F16134_s04856	Logos-h1	Aspfum-FC9	Aspfum-FC9S1
F16134_s04857	Gnosis-h1	Aspfum-FC3	Aspfum-FC3S1
F16134_s04858	Tardis-h1	Aspfum-FC2	Aspfum-FC2S1
F16311_s04876	Gnosis-h1	Aspfum-FC3	Aspfum-FC3S4
F17582_s04885	Osiris-h3	Aspfum-FC6	Aspfum-FC6S1
F17729_s04893	Tardis-h1	Aspfum-FC2	Aspfum-FC2S1
F17729W_s04902	Tardis-h1	Aspfum-FC2	Aspfum-FC2S1
F17729W_s04909	Gnosis-h1	Aspfum-FC3	Aspfum-FC3S1
F17764_e04915	Logos-h1	Aspfum-degFC9	N/A
F18085_s04919	Gnosis-h1	Aspfum-FC3	Aspfum-FC3S4
F18149-JCVI_e04934	Gnosis-h1	Aspfum-degFC3	N/A
F18149-JCVI_s04928	Tardis-h1	Aspfum-FC2	Aspfum-FC2S1
F18304_e04948	Gnosis-h1	Aspfum-degFC3	N/A
F18304_s04942	Osiris-h4	Aspfum-FC1	Aspfum-FC1S13
F18304_s04951	Tardis-h1	Aspfum-FC2	Aspfum-FC2S4
F18329_s04960	Gnosis-h1	Aspfum-FC3	Aspfum-FC3S1
F20140_s04973	Tardis-h1	Aspfum-FC2	Aspfum-FC2S1
F21572_s04981	Osiris-h4	Aspfum-nomobFC1	Aspfum-nomobFC1S1
F21572_s04985	Osiris-h3	Aspfum-FC6	Aspfum-FC6S1
F21732_s04992	Tardis-h1	Aspfum-FC2	Aspfum-FC2S1
F21857_e05002	Janus-h1	Aspfum-degFC19	Aspfum-degFC19S2
F21857_s05006	Gnosis-h1	Aspfum-FC3	Aspfum-FC3S1
F4S1B_s04675	Osiris-h4	Aspfum-nomobFC1	Aspfum-nomobFC1S14
F4S1B_s04677	Nebuchadnezzar-h1	Aspfum-FC5	Aspfum-FC5S1
F5211G_s04685	Osiris-h3	Aspfum-FC6	Aspfum-FC6S1
F5211G_s04687	Osiris-h4	Aspfum-nomobFC1	Aspfum-nomobFC1S1
F7763_e04705	Gnosis-h1	Aspfum-degFC3	N/A
F7763_s04698	Tardis-h1	Aspfum-FC2	Aspfum-FC2S1
F7763_s04699	Osiris-h4	Aspfum-FC1	Aspfum-FC1S15
S237_s00131	Tardis-h1	Aspfum-FC2	Aspfum-FC2S1
S237_s00136	Gnosis-h1	Aspfum-FC3	Aspfum-FC3S1
IFM-55369_e05014	Gnosis-h1	Aspfum-degFC3	N/A
IFM-55369_s05009	Nebuchadnezzar-h1	Aspfum-FC5	Aspfum-FC5S1
IFM-55369_s05012	Tardis-h1	Aspfum-FC2	Aspfum-FC2S1
IFM-58026_s05022	Osiris-h4	Aspfum-FC1	Aspfum-FC1S16
IFM-58026_s05028	Tardis-h1	Aspfum-FC2	Aspfum-FC2S1
IFM-58401_e05034	Lamia-h1	Aspfum-degFC21	Aspfum-degFC21S1
IFM-58401_e05039	Gnosis-h1	Aspfum-degFC3	N/A
IFM-58401_e05042	Tardis-h1	Aspfum-degFC2	Aspfum-degFC2S1
IFM-58401_s05036	Osiris-h4	Aspfum-FC1	Aspfum-FC1S1
IFM-59056_s05044	Tardis-h1	Aspfum-FC2	Aspfum-FC2S1
IFM-59056_s05046	Osiris-h4	Aspfum-FC1	Aspfum-FC1S1
IFM-59073_s05050	Osiris-h4	Aspfum-FC1	Aspfum-FC1S17
IFM-59073_s05053	Tardis-h1	Aspfum-FC2	Aspfum-FC2S1
IFM-59355-1_s05062	Osiris-h4	Aspfum-FC1	Aspfum-FC1S1
IFM-59355-1_s05063	Nebuchadnezzar-h1	Aspfum-FC5	Aspfum-FC5S1
IFM-59355-1_s05066	Tardis-h1	Aspfum-FC2	Aspfum-FC2S1
IFM-59355-1_s05067	Gnosis-h1	Aspfum-FC3	Aspfum-FC3S1
IFM-59355-2_s05072	Osiris-h4	Aspfum-FC1	Aspfum-FC1S1
IFM-59355-2_s05073	Nebuchadnezzar-h1	Aspfum-FC5	Aspfum-FC5S1
IFM-59355-2_s05076	Tardis-h1	Aspfum-FC2	Aspfum-FC2S1
IFM-59355-2_s05077	Gnosis-h1	Aspfum-FC3	Aspfum-FC3S1
IFM-59356-1_e05087	Gnosis-h1	Aspfum-degFC3	N/A
IFM-59356-1_s05082	Osiris-h4	Aspfum-FC1	Aspfum-FC1S1
IFM-59356-1_s05083	Nebuchadnezzar-h1	Aspfum-FC5	Aspfum-FC5S1
IFM-59356-1_s05086	Tardis-h1	Aspfum-FC2	Aspfum-FC2S1
IFM-59356-1_s05088	Janus-h3	Aspfum-FC18	Aspfum-FC18S1
IFM-59359_s05103	Osiris-h4	Aspfum-FC1	Aspfum-FC1S18
IFM-59359_s05111	Tardis-h1	Aspfum-FC2	Aspfum-FC2S5
IFM-59361_s05150	Osiris-h4	Aspfum-FC1	Aspfum-FC1S1
IFM-59361_s05154	Tardis-h1	Aspfum-FC2	Aspfum-FC2S1
IFM-59361-1_s05120	Tardis-h1	Aspfum-nomobFC2	Aspfum-nomobFC2S1
IFM-59361-1_s05121	Osiris-h4	Aspfum-FC1	Aspfum-FC1S1
IFM-59361-2_s05136	Tardis-h1	Aspfum-FC2	Aspfum-FC2S1
IFM-59361-2_s05137	Osiris-h4	Aspfum-FC1	Aspfum-FC1S1
IFM-59777_e05169	Gnosis-h1	Aspfum-degFC3	N/A
IFM-59777_s05164	Osiris-h4	Aspfum-FC1	Aspfum-FC1S1
IFM-59777_s05166	Tardis-h1	Aspfum-FC2	Aspfum-FC2S1
IFM-60237_s05180	Osiris-h4	Aspfum-FC1	Aspfum-FC1S1
IFM-60237_s05184	Tardis-h1	Aspfum-FC2	Aspfum-FC2S1
IFM-61118_s05204	Osiris-h4	Aspfum-FC1	Aspfum-FC1S19
IFM-61118_s05209	Tardis-h1	Aspfum-FC2	Aspfum-FC2S1
IFM-61578_s05226	Osiris-h4	Aspfum-FC1	Aspfum-FC1S1
IFM-61610_s05236	Osiris-h4	Aspfum-FC1	Aspfum-FC1S1
IFM-62516_s05244	Tardis-h1	Aspfum-FC2	Aspfum-FC2S1
ISSF-21_s05253	Lamia-h3	Aspfum-FC20	Aspfum-FC20S1
M5960-D_s05363	Gnosis-h1	Aspfum-FC3	Aspfum-FC3S1
MO54056EXP_e05291	Tardis-h1	Aspfum-degFC2	Aspfum-degFC2S1
MO54056EXP_s05281	Lamia-h1	Aspfum-FC8	Aspfum-FC8S1
MO54056EXP_s05282	Osiris-h4	Aspfum-FC1	Aspfum-FC1S1
MO54056EXP_s05284	Gnosis-h1	Aspfum-FC3	Aspfum-FC3S1
MO54056EXP_s05286	Logos-h1	Aspfum-FC9	Aspfum-FC9S2
MO68507EXP_e05295	Janus-h1	Aspfum-degFC19	N/A
MO68507EXP_s05299	Osiris-h4	Aspfum-FC1	Aspfum-FC1S1
MO68507EXP_s05302	Osiris-h3	Aspfum-FC4	Aspfum-FC4S1
MO68507EXP_s05305	Lamia-h1	Aspfum-FC8	Aspfum-FC8S1
MO68507EXP_s05306	Tardis-h1	Aspfum-FC2	Aspfum-FC2S1
MO69250EXP_s05309	Osiris-h4	Aspfum-FC1	Aspfum-FC1S1
MO69250EXP_s05310	Tardis-h1	Aspfum-FC2	Aspfum-FC2S1
MO69250EXP_s05315	Logos-h1	Aspfum-FC9	Aspfum-FC9S3
MO76959EXP_s05324	Osiris-h4	Aspfum-FC1	Aspfum-FC1S1
MO76959EXP_s05325	Tardis-h1	Aspfum-FC2	Aspfum-FC2S1
MO76959EXP_s05330	Logos-h1	Aspfum-FC9	Aspfum-FC9S3
MO78722EXP_s05337	Tardis-h1	Aspfum-FC2	Aspfum-FC2S1
MO78722EXP_s05342	Gnosis-h1	Aspfum-FC3	Aspfum-FC3S8
MO79587EXP_e05353	Gnosis-h1	Aspfum-degFC3	N/A
MO79587EXP_s05347	Tardis-h1	Aspfum-FC2	Aspfum-FC2S1
MO91298SB_s05354	Logos-h2	Aspfum-FC23	Aspfum-FC23S1
MO91298SB_s05355	Osiris-h4	Aspfum-FC1	Aspfum-FC1S1
MO91298SB_s05360	Tardis-h1	Aspfum-FC2	Aspfum-FC2S1
NCPF-7816_s05381	Osiris-h3	Aspfum-FC14	Aspfum-FC14S1
NCPF-7820_e05393	Gnosis-h1	Aspfum-degFC3	N/A
NCPF-7822_s05401	Tardis-h1	Aspfum-FC2	Aspfum-FC2S1
RSF2S8_s05408	Lamia-h1	Aspfum-FC21	Aspfum-FC21S1
RSF2S8_s05411	Osiris-h4	Aspfum-FC1	Aspfum-FC1S1
S02-30_s00142	Osiris-h4	Aspfum-FC1	Aspfum-FC1S1
S02-30_s00148	Lamia-h1	Aspfum-FC8	Aspfum-FC8S1
S02-30_s00150	Osiris-h3	Aspfum-FC4	Aspfum-FC4S1
S02-30_s00153	Tardis-h1	Aspfum-FC2	Aspfum-FC2S1
SF1S6_s05433	Nebuchadnezzar-h1	Aspfum-FC5	Aspfum-FC5S1
SF1S6_s05434	Janus-h3	Aspfum-FC18	Aspfum-FC18S1
SF2S6_s05440	Osiris-h4	Aspfum-FC1	Aspfum-FC1S1
SF2S6_s05445	Tardis-h1	Aspfum-FC2	Aspfum-FC2S1
SF2S9_s05448	Osiris-h4	Aspfum-FC1	Aspfum-FC1S1
SF2S9_s05451	Tardis-h1	Aspfum-FC2	Aspfum-FC2S1
SF2S9_s05454	Gnosis-h1	Aspfum-FC3	Aspfum-FC3S1
W72310-lr_s00161	Tardis-h1	Aspfum-FC2	Aspfum-FC2S1
W72310-lr_s00162	Nebuchadnezzar-h1	Aspfum-FC11	Aspfum-FC11S1
N/A: Not applicable, *Gluck-Thaler E, Forsythe A, Puerner C, Gutierrez-Perez C, Stajich JE, Croll D, et al. Giant transposons promote strain heterogeneity in a major fungal pathogen. microbiology. 2024. doi:10.1128/mbio.01092-25

### Sheet: Table S4
Table S4. Aspergillus fumigatus Cargogroup description
Functional constellation	Number of elements	Length distribution (pb)	Number of core genes	Core gene definition strategy	Functions
Aspfum-FC1	137	47368 - 54768	10	Core and share accesory genes from StarCrew	Ergot alkaloid biosynthesis protein, Hydroxylase, MFS transporter, NAD(P)-binding Rossmann-like domain-containing protein, NLR, PKS, Short chain dehydrogenase, ZN(II)2CYS6 transcription factor
Aspfum-FC2	115	80498 - 93243	33	Core, share accesory and subcluster accesory genes from StarCrew	Cupredoxin, DUF3723 domain-containing protein, Fido domain, FRE, GH71, Monooxygenase, NLR, PLP, Protein kinase-like, spok
Aspfum-FC3	69	75519 - 859423	32	Core and share accesory genes from StarCrew	Aminoglycoside phosphotransferase, bifunctional protein folC, Cupin domain-containing protein, DUF6914 domain-containing protein, E3 ubiquitin ligases, GH18, LysM, Myb/SANT domain-containing protein, NLR, Ribonuclease inhibitor, PAS domain-containing protein, Potassium channel kv1.1 (chain A), Spok, SRF-type transcription factor, ZN(II)2CYS6 transcription factor
Aspfum-FC4	16	78822 - 95502	40	Core, share accesory and subcluster accesory genes from StarCrew	Bzip transciption factor, C2H2 Zinc-finger domain-containing protein, CP2 transcription factor, Cyanovirin-N homologous domain-containing protein, DUF3723 domain-containing protein, DUF6540 domain-containing protein, F-box domain-containing protein, Fido domain-containing protein, FRE, Heat shock transcription factor, NLR, PLP, Protein kinase-like, SRF-like Transcription factor, Subtelomeric hrmA…
Aspfum-FC5	12	48333 - 48578	20	Core genes from StarCrew	DUF3723 domain-containing protein, FRE, BTB domain-containing protein, Myb domain-containing protein, PAS domain-containing protein, Protein kinase-like, Sodium/Calcium exchanger, SRF-like transcription factor, Subtelomeric hrmA-associated cluster protein
Aspfum-FC6	10	65088 - 66582	33	Core genes from StarCrew	C2H2 Zinc-finger, Cyanovirin-N homologous domain-containing protein, DUF3723 domain-containing protein, F-box domain-containing protein, Fido domain-containing protein, FRE, Heat shock transcription factor, PLP, Protein kinase-like, Subtelomeric hrmA-associated cluster protein
Aspfum-FC7	8	54263 - 65751	10	Core and share accesory genes from StarCrew	2OG-Fe(II) oxygenase superfamily, BTB domain-containing protein, Heat shock factor-type DNA-binding, Nucleoside phosphorylase, PKS, Reverese Transcriptase,
Aspfum-FC8	7	72339 - 75646	13	Core genes from StarCrew	Aminoglycoside phosphotransferase, DUF3723, GH18, Pectin lyase-like, Nucleoside phosphorylases, Tc5 transposase DNA-binding domain
Aspfum-FC9	7	63402 - 76107	29	Core genes from StarCrew	DUF3723 domain-containing protein, DUF6914 domain-containing protein, FRE, Myb/SANT domain-containing protein, Protein kinase, Potassium channel Kv1.1 (Chain A), SRF-type transcription factor, Zinc finger-containing protein
Aspfum-FC10	6	33813 - 39888	15	Core genes from StarCrew	Acetylaranotin biosynthesis cluster protein L, Aminoglycoside phosphotransferase, DUF1295 domain-containing protein, Glucose/ribitol dehydrogenase, Gluthatione-S transferase, Glycosyltransferase family 28, Hemerythrin HHE cation binding domain-containing protein, Metallo-dependent hydrolase, NmrA-like family, Protein kinase-like, Short-chain dehydrogenase/reductase, Thioesterase superfamily
Aspfum-FC11	4	53021 - 53144	20	Core genes from StarCrew	Arsenate reductase, Arsenite efflux transporter, Arsenite methyltransferase, ArsH, BTB domain-containing protein, bzip-YAP, FRE, Myb domain-containing protein, PAS domain-containing protein, Protein kinase-like, SRF-like transcription factor, Subtelomeric hrmA-associated cluster protein, ZN(II)2CYS6 transcription factor
Aspfum-FC12	4	57196 - 57353	22	Core fenes from StarCrew	Arsenate reductase, Arsenite efflux transporter, Arsenite methyltransferase, ArsH, BTB domain-containing protein, DUF3723 domain-containing protein, FRE, Protein kinase, SRF-like transcription factor, Thioredoxin, ZN(II)2CYS6 transcription factor
Aspfum-FC13	3	139224 - 139602	41	Core fenes from StarCrew	Alpha/beta hydrolase, Aminoglycoside phosphotransferase, Arsenate reductase, Arsenite efflux transporter, Arsenite methyltransferase, ArsH, Bzip transcription factor, Cupredoxin, DUF3723 domain-containing protein, DUF6540 domain-containing protein, FRE, Glyoxal oxidase, Methyltransferase, PLP, Protein kinase-like, P-type heavy metal-transporting ATPase, Spok, Thioesterase, Thioredoxin, Tyrosinase…
Aspfum-FC14	3	28582 - 29111	12	Core fenes from StarCrew	Cyanovirin-N homologous domain-containing protein, DUF3723 domain-containing protein, FRE, NmrA-like family, PLP, ZN(II)2CYS6 transcription factor
Aspfum-FC15	2	164452 - 165362	45	Core genes from StarCrew	AA9 (cellulose binding), Acetylaranotin biosynthesis cluster protein L, Alcohol dehydrogenase, Alpha/beta hydrolase, Aminoglycoside phosphotransferase, Aminotransferase, bifunctional protein FolC, Calcium-dependent phosphotriesterase, Cupin domain containing protein, Cytochrome P450, DUF6914 domain-contining protein, DUF7779 domain-containing protein, Gamma-glutamylcyclotransferase, GH18, Gluthat…
Aspfum-FC16	2	92365 - 93249	33	Core genes from StarCrew	BTB domain-containing protein, bzip-YAP, Chromate efflux transporter, Cupin domain-containing protein, Cyclase, Cytochrome P450, DUF7702 domain-containing protein, E3 ubiquitin ligase, F-BOX domain-containing protein, Helical bundle domain-containing protein, MFS transporter, Myb/SANT domain-containing protein, NLR, Nucleotide-diphospho-sugar transferase, Ribonuclease inhibitor, Serine/threonine …
Aspfum-FC17	2	40919 - 42672	7	Core genes from StarCrew	BTB domain-containing protein, GTPase, Potassium Channel Kv1.1 (Chain A)
Aspfum-FC18	2	20300 - 20641	6	Core genes from StarCrew	RING finger domain-containing protein
Aspfum-FC19	2	71776 - 81050	18	Core genes from StarCrew	BTB domain-containing protein, DUF7587 domain-containing protein, Heat shock factor-type DNA-binding, HSP70 family, GTPase, NLR, Potassium Channel Kv1.1 (Chain A), RING finger domain-contining protein, RNA-directed RNA polymerase
Aspfum-FC20	2	299009 - 301176	81	Core genes from StarCrew	Choline/ethanolamine kinase, Co-chaperone protein DJLA, double-psi beta-barrel (DPBB) fold containing protein, DUF3723, F-box domain-containing protein, FRE, GH18, GH71, Helicase, High mobility group (HMG) box domain, GTPase, NAD(P)-binding Rossmann-like domain-containing protein, Potassium Channel Kv1.1 (Chain A), Protein kinase-like, Ribonuclease H-like, Spok, SRF-like transcription factor, SUR…
Aspfum-FC21	2	45286 - 45484	9	Core genes from StarCrew	Aminoglycoside phosphotransferase, Cytochrome b5, Tc5 transposase DNA-binding domain, SUR7/PalI family
Aspfum-FC22	2	20428 - 24237	6	Core genes from StarCrew	CorA-like Mg2+ transporter protein, NLR, Potassium Channel Kv1.1 (Chain A)
Aspfum-FC23	2	69562 - 72570	21	Core genes from StarCrew	CorA-like Mg2+ transporter protein, DUF3723 domain-containing protein, FRE, Myb domain-containing protein, NLR, Potassium Channel Kv1.1 (Chain A), Protein kinase-like, Subtelomeric hrmA-associated cluster protein
Aspfum-FC24	2	27103 - 30931	9	Core genes from StarCrew	Histidine kinase, Monooxygenase, NLR, Spok
*AA: Auxiliary activity family, bzip: basic leucine zipper domain, FRE: Ferric reductase, GH: Glycoside hidrolase family, MFS: Major facilitator superfamily, NLR: NOD-like receptor, NRPS: Non-Ribosomal Peptide synthetase, PAS: Per-ARNT-Sim, PKS: Polyketide synthase, Spok: Spore killer, SRF,: Serum response factor, YAP: Yeast Activator Protein.

### Sheet: Table S5
Table S5. Ceur FC1 elements distribution.
Species	Strain	StarCrew ID	Assembly accession	Contig containing Starship*	STAR classification	Comment
Spigomasotides sp.	SCSIO F190	00005	GCA_014805645.1	WXTY01000001	Ceur FC1S1
Aspegillus unguis	NII 08123	00006	GCA_003324175.1	QLOF01000018	Ceur FC1S1
Aspegillus unguis	F6_8S_P_2A	00002	GCA_018408615.1	JAGUQD010000008	Ceur FC1S1
Aspegillus unguis	F6_8S_P_4A	00003	GCA_018408605.1	JAGUQC010000001	Ceur FC1S1
Aspegillus unguis	IIF6SW-F2	00004	GCA_015586375.1	JADBGV010000003	Ceur FC1S1
Aspergillus sydowii	MNP-2	00000	GCA_034192605.1	JAQTHS010000003	Ceur FC1S1
Aspergillus sydowii	DM1	00001	GCA_050948135.1	JBGDMF010000017	Ceur FC1S2
Aspergillus sydowii	AS42	0000a	GCA_026319405.1	JAIOTW010000327 + JAIOTW010000021	Ceur FC1S3	Manually divided due to gap-region uncertainty.
Aspergillus sp.	PG3608	00007	GCA_023619555.1	JALZYX010000054 + JALZYX010000033	Ceur FC1S3	Manually divided due to gap-region uncertainty.
Aspergillus sp.	PYS2105	00008	GCA_023619375.1	JALZZG010000068 + JALZZG010000039	Ceur FC1S3	Manually divided due to gap-region uncertainty.
Aspergillus sp.	F3605	00009	GCA_023619445.1	JALZZD010000053 + JALZZD010000030	Ceur FC1S3	Manually divided due to gap-region uncertainty.
Aspergillus sp.	F3604	0000b	GCA_023619485.1	JALZZB010000075 + JALZZB010000049	Ceur FC1S3	Manually divided due to gap-region uncertainty.
Aspergillus sp.	R2804	0000c	GCA_023619725.1	JALZYQ010000062 + JALZYQ010000044	Ceur FC1S3	Manually divided due to gap-region uncertainty.
Aspergillus versicolor	ATCC 9577	N/A	GCA_020284045.1	JAILXC010000101	Ceur deg-FC1	Due to contig end is missing the last part of the element.
Aspergillus versicolor	D5	N/A	GCA_028828405.1	JAQYUX010000015	Ceur deg-FC1	Element is rearranged.
*Rows listing more than one contig accession represent cases where two contigs were manually joined to span the full Starship element. N/A: Not Applicable
